# Uncovering functional lncRNAs by scRNA-seq with ELATUS

**DOI:** 10.1101/2024.01.26.577344

**Authors:** Enrique Goñi, Aina Maria Mas, Amaya Abad, Marta Santisteban, Puri Fortes, Maite Huarte, Mikel Hernaez

**Affiliations:** Center for Applied Medical Research, University of Navarra, PIO XII 55 Ave, 31008, Pamplona, Spain; Institute of Health Research of Navarra (IdiSNA), Pamplona, Spain; Department of Medical Oncology, Clinica Universidad de Navarra, Pio XII 36 Ave, 31008 Pamplona, Spain; Liver and Digestive Diseases Networking Biomedical Research Centre (CIBERehd), Spanish Network for Advanced Therapies (TERAV ISCIII), Madrid, Spain; Cancer Center Clinica Universidad de Navarra (CCUN), Madrid, Spain; Data Science and Artificial Intelligence Institute (DATAI), Universidad de Navarra, Pamplona, Spain

## Abstract

Long non-coding RNAs (lncRNAs) play fundamental roles in cellular processes and pathologies, regulating gene expression at multiple levels. Despite being highly cell type-specific, their study at single-cell (sc) level has been challenging due to their less accurate annotation and low expression compared to protein-coding genes. To identify the important, albeit widely overlooked, specific lncRNAs from scRNA-seq data, here, we develop a computational framework, ELATUS, based on the pseudoaligner Kallisto that enhances the detection of functional lncRNAs previously undetected and exhibits higher concordance with the ATAC-seq profiles in single-cell multiome data. Importantly, we then independently confirmed the expression patterns of cell type-specific lncRNAs exclusively detected with ELATUS and unveiled biologically important lncRNAs, such as *AL121895.1*, a previously undocumented cis-repressor lncRNA, whose role in breast cancer progression was unnoticed by traditional methodologies. Our results emphasize the necessity for an alternative scRNA-seq workflow tailored to lncRNAs that sheds light on the multifaceted roles of lncRNAs.
