## Supplementary table 1 for "Uncovering functional lncRNAs by scRNA-seq with ELATUS"

### Sheet: Hoja1
Human PBMCs	Marker genes
B cells	MS4A1, CD79A
Dendritic cells	LILRA4, CLEC4C
Monocytes	CD14, FCGR3A, LYZ
NK cells	GNLY, NKG7
NKT cells	GNLY, NKG7, CD3D
T cells	LEF1, CD3D
Human TNBC	Marker genes
B cells	MS4A1, CD79A
Dendritic cells	LILRA4, CLEC4C
Cycling cells	MKI67, TOP2A
Endothelial cells	PECAM1
Epithelial cells	EPCAM
Mesenchymal	PDGFRB
Myeloid	CD68
NK	GNLY, NKG7
Plasmablasts	JCHAIN
T cells	LEF1, CD3D
Human intestine
Epithelial	EPCAM, APOA1, MT1G, FAPB1
Endothelial	PECAM1, RAMP2, CLDN5, CDH5
Fibroblasts	PDGFRA, VCAN
Immune	PTPRC, CCL3, HLA-DRA. CD74
Mesothelial	KLK11, UPK3B, WT1
Muscularis	DES, CNN1, ACTG2, MYH11, TAGLN
Neural	PLP1, PHOX2B, S100B, HAND2
Human healthy lung
Endothelial	PECAM1, CLDN5
Mouse Brain
Astrocytes	Mfge8, Gfap
Interneuros	Gad1, Lhx6
Microglia	Hexb
Pyramidal	Tbr1
Mouse PBMCs
B cells	Ms4a1, Cd79a
Monocytes	Cd14
NK	Nkg7
T cells	Lef1, Cd3e
