## Supplementary Table 4 for "Uncovering functional lncRNAs by scRNA-seq with ELATUS"

### Sheet: Hoja1
Dataset name	Description	10x chemistry	Accession	Used in the list of biologically relevant lncRNAs	n clusters used for calculating SI
Hg_PBMCs_10k	10k human peripheral blood mononuclear cells from a healthy donor	V3	10x Genomics website	YES	15
Hg_PBMCs_5k	5k human peripheral blood mononuclear cells from a healthy donor	V3	10x Genomics website	YES	15
Hg_intestine_1	Human healthy intestine pool of epithelium cells from 8,9,13,20 PCW	V3	GSM4808339	YES	18
Hg_intestine_2	Human healthy intestine pool of stromal and epithelium cells from 12,17 and 19 PCW	V3	GSM4808348	YES	18
Hg_pulm_fibrosis	Human pulmonary fibrosis sample	V2	GSM4037320	NO
Hg_lung_1	Human primary pulmonar arterial cells from a healthy donor	V3	GSM5020383	YES	10
Hg_lung_2	Human lung cells from non-fibrotic samples	V2	GSM4037316	NO
Hg_TNBC_1	Human biopsy of TNBC tissue from patient 1	V3	In-house	YES	19
Hg_TNBC_2	Human biopsy of TNBC tissue from patient 2	V3	In-house	YES	19
Hg_TNBC_3	Human biopsy of TNBC tissue from patient 3	V3	In-house	YES	19
Hg_TNBC_4	Human biopsy of TNBC tissue from patient 4	V3	In-house	YES	19
Hg_TNBC_5	Human biopsy of TNBC tissue from patient 5	V3	In-house	YES	19
Mm_PBMCs_10k	1k cells from a combined cortex, hippocampus and sub ventricular zone of an E18 mouse	V3	10x Genomics website	YES	14
Mm_brain_1k	10k mouse peripheral blood mononuclear cells from C57BL/6 strain (age 8 weeks)	V3	10x Genomics website	YES	16
